# The genomes and epigenomes of aquatic plants (Lemnaceae) promote triploid hybridization and clonal reproduction

**DOI:** 10.1101/2023.08.02.551673

**Authors:** Evan Ernst, Bradley Abramson, Kenneth Acosta, Phuong T.N. Hoang, Cristian Mateo-Elizalde, Veit Schubert, Buntora Pasaribu, Nolan Hartwick, Kelly Colt, Anthony Aylward, Seung Cho Lee, Umamaheswari Ramu, James A. Birchler, Ingo Schubert, Eric Lam, Todd P. Michael, Robert A. Martienssen

## Abstract

The Lemnaceae (duckweeds) are the world’s smallest but fastest growing flowering plants. Prolific clonal propagation facilitates continuous micro-cropping for plant-based protein and starch production, and holds tremendous promise for sequestration of atmospheric CO_2_. Here, we present chromosomal assemblies, annotations, and phylogenomic analysis of *Lemna* genomes that uncover candidate genes responsible for the metabolic and developmental traits of the family, such as anatomical reduction, adaxial stomata, lack of stomatal closure, and carbon sequestration via crystalline calcium oxalate. Lemnaceae have selectively lost genes required for RNA interference, including Argonaute genes required for reproductive isolation (the triploid block) and haploid gamete formation. Triploid hybrids arise commonly among *Lemna*, and we have found mutations in highly-conserved meiotic crossover genes that could support polyploid meiosis. Syntenic comparisons with *Wolffia* and *Spirodela* reveal that diversification of these genera coincided with the “Azolla event” in the mid-Eocene, during which aquatic macrophytes reduced high atmospheric CO_2_ levels to those of the current ice age.

Facile regeneration of transgenic fronds from tissue culture, aided by reduced epigenetic silencing, makes *Lemna* a powerful biotechnological platform, as exemplified by recent engineering of high-oil *Lemna* that outperforms oil seed crops.
