## Supplementary material for "The genomes and epigenomes of aquatic plants (Lemnaceae) promote triploid hybridization and clonal reproduction": Table S2

### Sheet: ONT WGS reads
Table S2. Sequencing library metrics, related to Figure 1.
library name	title	organism	genotype	molecule	read configuration	instrument model	mapping rate (%)	total reads	bases sequenced	mean length	max length	read N50	Q20 (%)	Q30 (%)
lg7742a-ont-gdna.202106.min1k	Lg7742a WGS ONT	Lemna gibba	7742a	genomic DNA	single	MinION	95.82	2755140	29979478231	10881.3	5392459	21142	40.33	14.83
lj7182-ont-gdna.202106.min1k	Lj7182 WGS ONT	Lemna japonica	7182	genomic DNA	single	PromethION	98.98	2414770	33390163300	13827.5	1014550	25214	42.53	14.89
lj8627-ont-gdna.202106.min1k	Lj8627 WGS ONT	Lemna japonica	8627	genomic DNA	single	MinION	96.56	3248712	46209273272	14223.9	1959715	36044	57.02	19.58
lj9421-ont-gdna.202106.min1k	Lj9421 WGS ONT	Lemna japonica	9421	genomic DNA	single	PromethION	98.64	2552197	29596031981	11596.3	1440410	20717	39	12.96
lm7210-ont-gdna.202106.min1k	Lm7210 WGS ONT	Lemna minor	7210	genomic DNA	single	PromethION	99.82	1644808	24555729850	14929.2	272197	25791	44.8	13.08
lm9252-ont-gdna.202106.min1k	Lm9252 WGS ONT	Lemna minor	9252	genomic DNA	single	PromethION	98.98	2941179	37244563660	12663.1	1052508	23344	43.68	15.96
lt9434-ont-gdna.202106.min1k	Lt9434 WGS ONT	Lemna turionifera	9434	genomic DNA	single	PromethION	99.92	1757026	23312826783	13268.3	567794	23028	41.11	10.67
wa8730-ont-gdna.202106.min1k	Wa8730 WGS ONT	Wolffia australiana	8730	genomic DNA	single	MinION	97.11	1829957	22075265164	12063.3	293353	25993	57.15	19.75

### Sheet: Illumina WGS reads
Table S2. Sequencing library metrics, related to Figure 1.
library name	title	organism	genotype	molecule	read configuration	instrument model	mapping rate (%)	total reads	bases sequenced	mean insert size	mean phred quality	read length
lg7742a.hiseq-gdna-3	Lg7742a WGS HiSeq	Lemna gibba	7742a	genomic DNA	paired-end	Illumina HiSeq 2500	95.44	144351764	14579528164	176.6	36.1	101
lg7742a.miseq-gdna-1	Lg7742a WGS MiSeq 1	Lemna gibba	7742a	genomic DNA	paired-end	Illumina MiSeq	99.35	11313128	2839595128	518.8	32.3	251
lg7742a.miseq-gdna-2	Lg7742a WGS MiSeq 2	Lemna gibba	7742a	genomic DNA	paired-end	Illumina MiSeq	99.38	10845808	2722297808	517.4	32.4	251
lj7182.novaseq-gdna-1	Lj7182 WGS NovaSeq	Lemna japonica	7182	genomic DNA	paired-end	Illumina NovaSeq 6000	99.37	143210846	21481626900	410.1	35.5	150
lj8627.miseq-gdna-1	Lj8627 WGS MiSeq 1	Lemna japonica	8627	genomic DNA	paired-end	Illumina MiSeq	98.11	65207646	19627501446	622	30.5	301
lj8627.miseq-gdna-2	Lj8627 WGS MiSeq 2	Lemna japonica	8627	genomic DNA	paired-end	Illumina MiSeq	98.6	57548388	17322064788	629.2	30.3	301
lj9421.novaseq-gdna-1	Lj9421 WGS NovaSeq	Lemna japonica	9421	genomic DNA	paired-end	Illumina NovaSeq 6000	96.51	136765360	20514804000	398.7	35.6	150
lm7210-novaseq-gdna-1	Lm7210 WGS NovaSeq	Lemna minor	7210	genomic DNA	paired-end	Illumina NovaSeq 6000	99.2	244409140	36905780140	298	35.6	151
lm9252.novaseq-gdna-1	Lm9252 WGS NovaSeq	Lemna minor	9252	genomic DNA	paired-end	Illumina NovaSeq 6000	99.26	145123196	21768479400	397	35.7	150
lt9434.novaseq-gdna-1	Lt9434 WGS NovaSeq	Lemna turionifera	9434	genomic DNA	paired-end	Illumina NovaSeq 6000	99.65	146559678	21983951700	380	35.8	150
wa8730-miseq-gdna-1	Wa8730 WGS MiSeq	Wolffia australiana	8730	genomic DNA	paired-end	Illumina MiSeq	98.32	55280658	17192284638	394.3	34.5	311
wa8730-miseq-gdna-2	Wa8730 WGS MiSeq	Wolffia australiana	8730	genomic DNA	paired-end	Illumina MiSeq	98.87	53589578	16666358758	397.3	34.9	311
