## Supplementary material for "The genomes and epigenomes of aquatic plants (Lemnaceae) promote triploid hybridization and clonal reproduction": Table S4

### Sheet: S4
Table S4. Physiological trait comparison between Lemna genotypes: dormancy induction and growth rates, related to Figures 1 and 4.
Species	Landolt Clone No	Karyotype	Origin	Turion formation	RGR (d-1) ± SE		DT (d) ± SE		RY (mg mg-1 Week-1) ± SE
					RGR (7 days)	RGR (14 days)	DT (7 days)	DT (14 days)	RY ( 7 days )	RY(14 days)
Lemna minor	7210	2M	South Africa	No	0.2628±0.01444	0.2157±0.0061	2.6533±2.2558	3.2172±0.891	19.9333±0.4977	14.4482±1.3595
	9252	2M	Finland	No	0.1921±0.0196	0.1587±0.0091	3.6918±0.4170	4.3942±0.2425	15.4666±0.1763	12.3844±1.3188
	7194		Italy	No	0.2926±0.0130	0.2225±0.0098	2.3778±0.1075	3.1266±0.1450	22.6333±2.23	13.7645±0.6685
	7766		New Zealand	No	0.2543±0.0052	0.1950±0.0036	2.7269±0.0547	3.5548±0.0658	24.5666±1.117	16.2026±0.3877
	9440		Germany	No	0.3033±0.0194	0.2337±0.0142	2.3022±0.1395	2.9880±0.1884	20.10±1.5502	12.3057±0.6424
Lemna japonica	8676		India	No	0.2900±0.0111	0.1996±0.0091	2.3960±0.0891	3.4858±0.1659	19.70±0.7571	10.46±0.4647
	8627	2M1T	Denmark	No	0.3124±0.0024	0.2202±0.0063	2.2182±0.0172	3.1510±0.0882	20.5666±2.3960	10.6785±0.6446
	9257		Finland	No	0.2987±0.0090	0.2338±0.0069	2.3237±0.0684	2.9686±0.0898	22.7±1.1846	14.3795±0.2908
	9283		China	No	0.2683±0.0254	0.1985±0.0111	2.6256±0.2295	3.5120±0.1906	23.0333±0.6936	14.2505±1.41
	7182	1M2T	Japan	No	0.2459±0.0061	0.2006±0.0038	2.8217±0.0726	3.4562±0.0649	16.20±1.0214	11.7778±0.5155
	9421	2M2T	USA	No	0.1595±0.0111	0.1194±0.0071	4.3839±0.2882	5.8422±0.3319	11.6666±0.5238	8.8389±0.6297
Lemna turionifera	8693		Japan	Yes	0.3185±0.0119	0.2198±0.0073	2.1822±0.0807	3.1586±0.1019	25.90±0.7571	12.9859±0.2968
	9434	2T	Russia	Yes	0.2673±0.0071	0.2439±0.0074	2.5955±0.0674	2.9686±0.0846	16.4333±0.6369	13.9341±0.3594
